# Mechanisms of the *FTO* locus association with obesity: Irx3 controls a sumoylation-dependent switch between adipogenesis and osteogenesis

**DOI:** 10.1101/2023.10.17.562662

**Authors:** Jan-Inge Bjune, Samantha Laber, Laurence Lawrence-Archer, Xu Zhao, Shuntaro Yamada, Niyaz Al-Sharabi, Kamal Mustafa, Pål R. Njølstad, Melina Claussnitzer, Roger D. Cox, Pierre Chymkowitch, Gunnar Mellgren, Simon N. Dankel

## Abstract

**Background:** IRX3 is implicated in genetic predisposition to obesity via the *FTO* variant locus. *IRX3* shows *FTO* risk allele-dependent upregulation specifically during early adipogenesis, leading to a shift from energy-dissipation to fat storage in mature adipocytes. However, how changes in *IRX3* expression at one developmental stage affect cellular phenotype at a later stage remains unclear. We here hypothesize that IRX3 regulates adipocyte development via transcriptional modulation of epigenetic reprogramming factors.

**Methods:** We combined ChIP-, ATAC- and RNA-sequencing to map direct Irx3 target genes in regions of open chromatin during early adipogenesis of wild-type and *Irx3-*KO preadipocytes. Gene ontology analyses was performed to identify significantly enriched biological pathways. Denaturing western blotting was used to assess sumoylation levels, and the inhibitor ML-792 was used to specifically block sumoylation. Luciferase assays were performed to estimate effects of ML-792 on Pparγ activity. Bodipy lipid staining, immunofluorescence and qPCR were employed to assess adipogenic differentiation in 3D culture. Alkaline phosphatase and Alizarine Red S staining, as well as immunofluorescence and qPCR were used to assess osteogenic differentiation in 3D culture.

**Results:** We identified more than 300 Irx3 binding sites in preadipocytes, and these were almost exclusively restricted to promoter regions, with a strong enrichment of genes related to sumoylation, histone modifications and chromatin remodeling. Genes from every step of the sumoylation cycle were bound by Irx3 and differentially expressed in response to *Irx3*-KO, leading to increased global sumoylation levels in the KO cells. Irx3 ablation and elevated sumoylation inhibited Pparγ activity and adipogenic differentiation in preadipocytes, both of which could be restored by pharmacological inhibition of sumoylation. The *Irx3-*KO cells demonstrated reduced epigenetic suppression against osteogenesis, resulting in increased osteogenesis in 3D culture. Finally, osteogenesis induced by Irx3 ablation could partially be reversed by inhibition of sumoylation.

**Conclusions:** Our study has uncovered IRX3 as a novel upstream regulator of sumoylation, and a potent controller of epigenetic regulators, both directly and indirectly via suppressing global sumoylation levels. This study indicates that the *FTO* locus promotes obesity via IRX3-mediated suppression of sumoylation, which promotes adipogenic commitment and differentiation through epigenetic programming.

**Graphical abstract:** 
