## Supplementary file 1_ChIP-seq for "Mechanisms of the *FTO* locus association with obesity: Irx3 controls a sumoylation-dependent switch between adipogenesis and osteogenesis"

### Sheet: Key
Sheet 1: Irx3 ChIP-seq peaks (>10X enrichment and q-value <10E-4)
Sheet 2: Reactome GO analysis of Irx3 ChIP-seq peaks in iWAT on day -1
Sheet 3: Panther GO analysis of Irx3 ChIP-seq peaks in iWAT on day 1
Sheet 4: Panther GO analysis of Irx3 ChIP-seq peaks in gWAT on day 1

### Sheet: 1. Irx3 ChIP-seq peaks
Sample	Gene name	Annotation	Enrichment	- Log10p	-Log10q
iWAT day -1	Anp32a	Promoter (2-3kb)	10	31	25
iWAT day -1	Appl2	Promoter (<=1kb)	10	29	23
iWAT day -1	Arid1a	Distal Intergenic	11	31	25
iWAT day -1	Banf1	Promoter (<=1kb)	10	43	36
iWAT day -1	Chd3	Promoter (<=1kb)	12	34	28
iWAT day -1	Ddx18	Promoter (<=1kb)	11	30	24
iWAT day -1	Gpr84	Downstream (2-3kb)	10	29	23
iWAT day -1	Hdac2	Promoter (<=1kb)	13	44	38
iWAT day -1	Hnrnpa2b1	Promoter (<=1kb)	16	62	52
iWAT day -1	Hnrnpk	Promoter (<=1kb)	16	54	47
iWAT day -1	Ighmbp2	Promoter (<=1kb)	12	45	39
iWAT day -1	Kmt2a	Promoter (<=1kb)	10	28	22
iWAT day -1	Malat1	Promoter (1-2kb)	10	30	24
iWAT day -1	Neat1	Promoter (<=1kb)	14	44	37
iWAT day -1	Nudcd3	Promoter (<=1kb)	11	34	27
iWAT day -1	Pdgfc	Promoter (<=1kb)	12	36	30
iWAT day -1	Ppip5k2	Promoter (<=1kb)	11	30	24
iWAT day -1	Senp1	Promoter (<=1kb)	11	35	28
iWAT day -1	Slc39a13	Promoter (<=1kb)	14	49	42
iWAT day -1	Slc4a1ap	Promoter (<=1kb)	13	40	33
iWAT day -1	Srrm2	Promoter (<=1kb)	11	35	28
iWAT day -1	Ubr5	Promoter (<=1kb)	10	28	22
iWAT day -1	Zfp646	Promoter (<=1kb)	15	56	48
iWAT day -1	Zfp768	Promoter (<=1kb)	12	38	32
iWAT day -1	#N/A	Promoter (<=1kb)	11	30	24
iWAT day 1	1110038F14Rik	Promoter (<=1kb)	14	56	50
iWAT day 1	1700096K18Rik	Promoter (<=1kb)	12	45	39
iWAT day 1	4930453N24Rik	Promoter (<=1kb)	12	37	32
iWAT day 1	Actl6a	Promoter (<=1kb)	26	113	104
iWAT day 1	Anp32a	Promoter (1-2kb)	12	43	37
iWAT day 1	Ap1g1	Promoter (<=1kb)	15	52	47
iWAT day 1	Appl2	Promoter (<=1kb)	12	36	31
iWAT day 1	Arhgap1	Promoter (<=1kb)	12	42	37
iWAT day 1	Arid1a	Distal Intergenic	21	86	79
iWAT day 1	Arl6ip4	Promoter (<=1kb)	11	36	31
iWAT day 1	Atf4	Promoter (<=1kb)	11	39	34
iWAT day 1	Banf1	Promoter (<=1kb)	18	89	82
iWAT day 1	Bnc2	Promoter (<=1kb)	10	30	25
iWAT day 1	Caprin1	Promoter (<=1kb)	11	39	34
iWAT day 1	Ccdc91	Promoter (<=1kb)	18	70	64
iWAT day 1	Cdc16	Promoter (<=1kb)	12	40	35
iWAT day 1	Champ1	Promoter (<=1kb)	12	39	34
iWAT day 1	Cltc	Promoter (<=1kb)	12	45	39
iWAT day 1	Cnpy3	Promoter (<=1kb)	11	38	33
iWAT day 1	Cops7a	Promoter (<=1kb)	15	51	45
iWAT day 1	Ctdsp2	Promoter (<=1kb)	11	35	30
iWAT day 1	Dcaf10	Promoter (<=1kb)	10	30	25
iWAT day 1	Ddx18	Promoter (<=1kb)	12	59	53
iWAT day 1	Dmap1	Promoter (<=1kb)	13	48	43
iWAT day 1	Dnajb12	Promoter (<=1kb)	11	38	32
iWAT day 1	Dus1l	Promoter (<=1kb)	10	31	26
iWAT day 1	Eef1a1	Promoter (<=1kb)	12	43	37
iWAT day 1	Efcab7	Promoter (<=1kb)	15	50	44
iWAT day 1	Efcab7	Promoter (<=1kb)	15	50	44
iWAT day 1	Eif3m	Promoter (<=1kb)	10	30	25
iWAT day 1	Eif4a1	Promoter (<=1kb)	13	43	37
iWAT day 1	Exd2	Promoter (<=1kb)	10	35	30
iWAT day 1	Fam8a1	Promoter (<=1kb)	11	35	30
iWAT day 1	Fbxw8	Promoter (<=1kb)	11	34	29
iWAT day 1	Fosl2	Promoter (<=1kb)	10	30	25
iWAT day 1	Foxj3	Promoter (<=1kb)	12	36	31
iWAT day 1	Foxo1	Promoter (<=1kb)	11	35	30
iWAT day 1	Gabpb1	Promoter (<=1kb)	12	43	37
iWAT day 1	Gas1	Promoter (<=1kb)	11	32	27
iWAT day 1	Gga1	Promoter (<=1kb)	12	43	37
iWAT day 1	Gpr84	Downstream (2-3kb)	14	48	43
iWAT day 1	Gps2	Promoter (<=1kb)	11	36	31
iWAT day 1	Heatr6	Promoter (<=1kb)	15	50	44
iWAT day 1	Hemk1	Promoter (<=1kb)	11	33	28
iWAT day 1	Hnrnpa2b1	Promoter (<=1kb)	13	61	55
iWAT day 1	Hnrnpab	Promoter (<=1kb)	13	41	36
iWAT day 1	Hnrnpk	Promoter (<=1kb)	11	57	51
iWAT day 1	Hnrnpu	Promoter (<=1kb)	10	41	36
iWAT day 1	Hnrnpu	Promoter (<=1kb)	10	41	36
iWAT day 1	Jrk	Promoter (<=1kb)	13	50	44
iWAT day 1	Junb	Promoter (1-2kb)	11	31	26
iWAT day 1	Junb	Promoter (<=1kb)	10	37	32
iWAT day 1	Kctd5	Promoter (<=1kb)	13	41	36
iWAT day 1	Kdm3a	Promoter (<=1kb)	12	37	32
iWAT day 1	Kdm5a	Promoter (<=1kb)	24	102	95
iWAT day 1	Kmt2a	Promoter (<=1kb)	11	35	30
iWAT day 1	Krt10	Promoter (2-3kb)	13	42	37
iWAT day 1	Maip1	Promoter (<=1kb)	11	43	38
iWAT day 1	Maml1	Promoter (<=1kb)	10	29	24
iWAT day 1	Map2k5	Promoter (<=1kb)	13	43	37
iWAT day 1	Med4	5' UTR	15	52	46
iWAT day 1	Mgea5	Promoter (<=1kb)	11	38	32
iWAT day 1	Mirlet7i	Promoter (<=1kb)	11	34	29
iWAT day 1	Morf4l1	Promoter (<=1kb)	11	32	27
iWAT day 1	Mplkip	Promoter (<=1kb)	12	36	31
iWAT day 1	Mpzl3	Promoter (<=1kb)	11	32	27
iWAT day 1	Mtbp	Promoter (<=1kb)	15	54	48
iWAT day 1	Myl12b	Promoter (<=1kb)	10	29	24
iWAT day 1	Nbn	Promoter (<=1kb)	10	44	38
iWAT day 1	Ndufa12	Promoter (<=1kb)	10	30	25
iWAT day 1	Ndufs1	Promoter (<=1kb)	19	71	65
iWAT day 1	Nek9	Promoter (<=1kb)	12	36	31
iWAT day 1	Nfyc	Promoter (<=1kb)	11	34	29
iWAT day 1	Nkapd1	Promoter (<=1kb)	13	56	50
iWAT day 1	Nmnat1	Promoter (<=1kb)	10	36	30
iWAT day 1	Npm1	Promoter (<=1kb)	10	29	24
iWAT day 1	Nt5m	Promoter (<=1kb)	10	31	26
iWAT day 1	Nudt5	Promoter (<=1kb)	12	40	35
iWAT day 1	Nvl	Promoter (<=1kb)	15	54	48
iWAT day 1	Pdgfc	Promoter (<=1kb)	11	35	30
iWAT day 1	Pgap3	Promoter (<=1kb)	18	70	64
iWAT day 1	Pigc	Promoter (<=1kb)	10	35	30
iWAT day 1	Psma6	Promoter (<=1kb)	10	36	31
iWAT day 1	Rab11a	Promoter (<=1kb)	11	32	27
iWAT day 1	Rad23a	Promoter (<=1kb)	11	31	26
iWAT day 1	Rbmxl1	Promoter (<=1kb)	10	35	30
iWAT day 1	Rexo4	Promoter (<=1kb)	19	75	68
iWAT day 1	Rgl2	Promoter (<=1kb)	10	30	25
iWAT day 1	Rmnd5b	Promoter (<=1kb)	11	38	33
iWAT day 1	Rnaseh2b	Promoter (<=1kb)	13	41	36
iWAT day 1	Rpl29	Promoter (<=1kb)	12	36	31
iWAT day 1	Rps18	Promoter (<=1kb)	13	45	40
iWAT day 1	Senp1	Promoter (<=1kb)	11	58	52
iWAT day 1	Setd1a	Promoter (<=1kb)	11	40	35
iWAT day 1	Sfswap	Promoter (<=1kb)	13	45	39
iWAT day 1	Sft2d3	Promoter (<=1kb)	10	30	25
iWAT day 1	Sirt6	Promoter (<=1kb)	11	40	35
iWAT day 1	Slc39a13	Promoter (<=1kb)	17	73	67
iWAT day 1	Slc4a1ap	Promoter (<=1kb)	17	62	56
iWAT day 1	Smarce1	Promoter (<=1kb)	12	37	31
iWAT day 1	Smg7	Promoter (<=1kb)	20	76	69
iWAT day 1	Snrnp200	Promoter (<=1kb)	11	37	32
iWAT day 1	Snrpe	Promoter (<=1kb)	14	46	40
iWAT day 1	Sp3	Promoter (<=1kb)	11	35	30
iWAT day 1	Spred1	Promoter (<=1kb)	13	45	39
iWAT day 1	Srrm2	Promoter (<=1kb)	13	52	47
iWAT day 1	Stx16	Promoter (<=1kb)	13	45	40
iWAT day 1	Sumo3	Promoter (<=1kb)	16	61	55
iWAT day 1	Supt16	Promoter (<=1kb)	11	34	29
iWAT day 1	Tgs1	Promoter (<=1kb)	16	56	51
iWAT day 1	Tnpo3	Promoter (<=1kb)	11	52	47
iWAT day 1	Tnrc18	Promoter (<=1kb)	11	31	26
iWAT day 1	Tnrc6a	Promoter (<=1kb)	14	57	52
iWAT day 1	Trim41	Promoter (<=1kb)	13	61	55
iWAT day 1	Trmt10c	Promoter (<=1kb)	13	52	47
iWAT day 1	Trp53rka	Promoter (<=1kb)	10	31	26
iWAT day 1	Trp53rkb	Promoter (<=1kb)	12	36	31
iWAT day 1	Tut7	Promoter (<=1kb)	13	43	38
iWAT day 1	Txnl4b	Promoter (<=1kb)	11	32	27
iWAT day 1	Uba2	Promoter (<=1kb)	10	34	29
iWAT day 1	Uba5	Promoter (<=1kb)	16	58	52
iWAT day 1	Ublcp1	Promoter (<=1kb)	15	56	50
iWAT day 1	Ubr5	Promoter (<=1kb)	17	60	54
iWAT day 1	Uspl1	Promoter (<=1kb)	12	36	31
iWAT day 1	Vps25	Promoter (<=1kb)	11	39	34
iWAT day 1	Vti1a	Promoter (<=1kb)	11	46	41
iWAT day 1	Wdr25	Promoter (<=1kb)	12	38	32
iWAT day 1	Yeats2	Promoter (<=1kb)	10	30	25
iWAT day 1	Ywhaz	Promoter (1-2kb)	13	41	36
iWAT day 1	Zbtb45	Promoter (<=1kb)	13	46	40
iWAT day 1	Zfp105	Promoter (<=1kb)	11	37	32
iWAT day 1	Zfp276	Promoter (<=1kb)	11	39	34
iWAT day 1	Zfp36l2	Promoter (<=1kb)	13	45	39
iWAT day 1	Zfp560	Promoter (<=1kb)	12	38	33
iWAT day 1	Zfp646	Promoter (<=1kb)	18	93	86
iWAT day 1	Zfp768	Promoter (<=1kb)	19	79	73
iWAT day 1	#N/A	Promoter (<=1kb)	12	36	31
iWAT day 1	#N/A	Promoter (<=1kb)	11	32	27
iWAT day 1	#N/A	Promoter (<=1kb)	20	93	86
iWAT day 1	#N/A	Promoter (<=1kb)	12	49	44
iWAT day 1	#N/A	Exon (exon 1 of 2)	12	36	31
iWAT day 1	#N/A	Promoter (<=1kb)	10	39	33
gWAT day 1	0610010K14Rik	Promoter (<=1kb)	11	39	34
gWAT day 1	1110038F14Rik	Promoter (<=1kb)	14	60	54
gWAT day 1	1700096K18Rik	Promoter (<=1kb)	11	33	28
gWAT day 1	Abi1	Intron (intron 1 of 9)	10	31	27
gWAT day 1	Actb	Promoter (<=1kb)	11	48	43
gWAT day 1	Actb	3' UTR	12	55	49
gWAT day 1	Actl6a	Promoter (<=1kb)	14	75	69
gWAT day 1	Alyref	Promoter (<=1kb)	11	34	29
gWAT day 1	Ankrd13c	Promoter (<=1kb)	12	40	35
gWAT day 1	Ap3s2	Promoter (<=1kb)	10	37	32
gWAT day 1	Appl2	Promoter (<=1kb)	19	76	70
gWAT day 1	Arhgap1	Promoter (<=1kb)	11	59	54
gWAT day 1	Arrdc3	Promoter (2-3kb)	11	35	30
gWAT day 1	Asb3	Promoter (<=1kb)	11	36	31
gWAT day 1	Atg12	Promoter (<=1kb)	11	34	29
gWAT day 1	Aurkaip1	Promoter (<=1kb)	10	40	35
gWAT day 1	Bag6	Promoter (<=1kb)	10	31	27
gWAT day 1	Banf1	Promoter (<=1kb)	17	91	84
gWAT day 1	BC003965	Promoter (<=1kb)	11	41	36
gWAT day 1	Bloc1s6	Promoter (<=1kb)	10	30	26
gWAT day 1	Brd2	Promoter (<=1kb)	11	37	32
gWAT day 1	Brpf1	Promoter (<=1kb)	12	50	44
gWAT day 1	Cbll1	Promoter (<=1kb)	10	34	30
gWAT day 1	Ccdc71	Promoter (<=1kb)	12	50	45
gWAT day 1	Ccn1	Promoter (<=1kb)	13	51	45
gWAT day 1	Ccz1	Promoter (<=1kb)	13	42	37
gWAT day 1	Cd2bp2	Promoter (<=1kb)	11	35	30
gWAT day 1	Cdc16	Promoter (<=1kb)	16	60	54
gWAT day 1	Cdk5rap1	Promoter (<=1kb)	10	34	29
gWAT day 1	Champ1	Promoter (<=1kb)	12	37	32
gWAT day 1	Chd3	Promoter (<=1kb)	11	34	29
gWAT day 1	Clec2d	Promoter (<=1kb)	12	40	35
gWAT day 1	Cnot10	Promoter (<=1kb)	12	55	49
gWAT day 1	Cnpy3	Promoter (<=1kb)	14	62	56
gWAT day 1	Col3a1	Exon (exon 16 of 51)	11	38	33
gWAT day 1	Col3a1	Intron (intron 1 of 3)	11	35	30
gWAT day 1	Cox7a2	Promoter (<=1kb)	16	65	60
gWAT day 1	Cstf2t	Promoter (<=1kb)	10	65	59
gWAT day 1	Dcp1a	Promoter (<=1kb)	14	47	42
gWAT day 1	Ddx18	Promoter (<=1kb)	13	62	56
gWAT day 1	Ddx5	Promoter (<=1kb)	13	49	43
gWAT day 1	Dmap1	Promoter (<=1kb)	18	75	69
gWAT day 1	Dnajc24	Promoter (<=1kb)	17	69	63
gWAT day 1	Dpp9	Promoter (<=1kb)	11	36	31
gWAT day 1	Drg2	Promoter (<=1kb)	12	41	36
gWAT day 1	Dus1l	Promoter (<=1kb)	14	61	56
gWAT day 1	E2f3	Promoter (<=1kb)	10	30	26
gWAT day 1	Eif4a1	Promoter (<=1kb)	10	32	27
gWAT day 1	Elf1	Promoter (<=1kb)	11	33	28
gWAT day 1	Eloa	Promoter (<=1kb)	11	36	31
gWAT day 1	Exd2	Promoter (<=1kb)	11	34	29
gWAT day 1	Exoc3	Promoter (<=1kb)	13	55	50
gWAT day 1	Fam126b	Promoter (<=1kb)	13	58	52
gWAT day 1	Fam149b	Promoter (<=1kb)	11	49	44
gWAT day 1	Fam8a1	Promoter (<=1kb)	11	44	39
gWAT day 1	Fbxw8	Promoter (<=1kb)	14	64	58
gWAT day 1	Fosl2	Promoter (<=1kb)	11	36	31
gWAT day 1	Fosl2	3' UTR	11	36	31
gWAT day 1	Frs2	Promoter (<=1kb)	11	33	28
gWAT day 1	Fth1	Promoter (2-3kb)	12	46	41
gWAT day 1	Gabpb1	Promoter (<=1kb)	13	42	37
gWAT day 1	Gas1	Promoter (<=1kb)	14	50	44
gWAT day 1	Gas1	Promoter (<=1kb)	11	46	41
gWAT day 1	Gfm2	Promoter (<=1kb)	10	39	34
gWAT day 1	Gga1	Promoter (<=1kb)	12	49	43
gWAT day 1	Glyctk	Promoter (1-2kb)	12	46	41
gWAT day 1	Golga3	Promoter (<=1kb)	12	40	35
gWAT day 1	Gon7	Promoter (<=1kb)	13	42	37
gWAT day 1	Gpr84	Downstream (2-3kb)	12	40	35
gWAT day 1	Gskip	Promoter (<=1kb)	11	34	29
gWAT day 1	Gtf2h1	Promoter (<=1kb)	13	50	44
gWAT day 1	Gtf2h2	Promoter (<=1kb)	10	30	26
gWAT day 1	H3f3b	Promoter (<=1kb)	13	46	41
gWAT day 1	Hdhd2	Promoter (<=1kb)	15	55	49
gWAT day 1	Heatr6	Promoter (<=1kb)	11	43	38
gWAT day 1	Hemk1	Promoter (<=1kb)	11	39	34
gWAT day 1	Hist1h1e	Promoter (<=1kb)	11	36	31
gWAT day 1	Hist1h3i	Promoter (<=1kb)	10	31	27
gWAT day 1	Hist1h4d	Promoter (<=1kb)	10	35	30
gWAT day 1	Hist1h4i	Promoter (<=1kb)	10	30	26
gWAT day 1	Hist2h4	Promoter (<=1kb)	12	41	36
gWAT day 1	Hist4h4	Promoter (<=1kb)	10	32	27
gWAT day 1	Hnrnpa2b1	Promoter (<=1kb)	11	45	39
gWAT day 1	Hnrnpu	Promoter (1-2kb)	11	33	28
gWAT day 1	Hnrnpu	Promoter (1-2kb)	11	33	28
gWAT day 1	Id3	Promoter (<=1kb)	13	61	55
gWAT day 1	Ier5l	Promoter (<=1kb)	10	31	26
gWAT day 1	Ighmbp2	Promoter (<=1kb)	15	97	90
gWAT day 1	Il4ra	5' UTR	10	34	29
gWAT day 1	Imp4	Promoter (<=1kb)	13	43	38
gWAT day 1	Ino80	Promoter (<=1kb)	12	41	36
gWAT day 1	Ippk	Promoter (<=1kb)	10	34	29
gWAT day 1	Irf2bp2	Distal Intergenic	10	33	28
gWAT day 1	Irf2bpl	Promoter (<=1kb)	11	38	33
gWAT day 1	Itga5	Promoter (<=1kb)	10	31	26
gWAT day 1	Itgb3bp	Promoter (<=1kb)	13	58	52
gWAT day 1	Itgb3bp	Promoter (<=1kb)	13	58	52
gWAT day 1	Jrk	Promoter (<=1kb)	15	70	64
gWAT day 1	Kbtbd4	Promoter (<=1kb)	14	51	46
gWAT day 1	Kbtbd4	Promoter (<=1kb)	14	51	46
gWAT day 1	Kctd5	Promoter (<=1kb)	15	54	49
gWAT day 1	Kdm5a	Promoter (<=1kb)	12	55	49
gWAT day 1	Klhdc2	Promoter (<=1kb)	11	36	31
gWAT day 1	Kmt2a	Promoter (<=1kb)	10	30	26
gWAT day 1	Kpnb1	Promoter (<=1kb)	10	30	26
gWAT day 1	Krr1	Promoter (<=1kb)	14	48	43
gWAT day 1	Krt10	Promoter (2-3kb)	10	37	32
gWAT day 1	Malat1	Promoter (<=1kb)	23	112	105
gWAT day 1	Mast4	Intron (intron 1 of 28)	11	34	29
gWAT day 1	Mast4	Intron (intron 1 of 28)	11	33	28
gWAT day 1	Mdm4	Promoter (<=1kb)	11	40	35
gWAT day 1	Med17	Promoter (<=1kb)	11	39	34
gWAT day 1	Med23	Promoter (<=1kb)	18	68	62
gWAT day 1	Med4	5' UTR	11	41	36
gWAT day 1	Mgea5	Promoter (<=1kb)	11	34	29
gWAT day 1	Mplkip	Promoter (<=1kb)	12	40	35
gWAT day 1	Mpzl3	Promoter (<=1kb)	15	54	48
gWAT day 1	Mrpl44	Promoter (<=1kb)	11	63	57
gWAT day 1	Mrpl53	Promoter (<=1kb)	11	53	48
gWAT day 1	Mrpl58	Promoter (<=1kb)	10	38	33
gWAT day 1	Mrps33	Promoter (<=1kb)	10	31	27
gWAT day 1	Myh9	Promoter (<=1kb)	11	35	30
gWAT day 1	Myl12b	Promoter (<=1kb)	13	48	43
gWAT day 1	Nbn	Promoter (<=1kb)	18	79	73
gWAT day 1	Ndufs1	Promoter (<=1kb)	13	51	45
gWAT day 1	Neat1	Promoter (<=1kb)	18	75	69
gWAT day 1	Nek9	Promoter (<=1kb)	13	46	41
gWAT day 1	Nfil3	Promoter (<=1kb)	11	33	28
gWAT day 1	Nfyc	Promoter (<=1kb)	11	33	28
gWAT day 1	Nif3l1	Promoter (<=1kb)	11	46	41
gWAT day 1	Nkapd1	Promoter (<=1kb)	24	107	100
gWAT day 1	Nmnat1	Promoter (<=1kb)	10	33	29
gWAT day 1	Nol7	Promoter (<=1kb)	11	36	31
gWAT day 1	Nol8	Promoter (<=1kb)	10	38	33
gWAT day 1	Nr1h2	Promoter (<=1kb)	12	40	35
gWAT day 1	Nsl1	Promoter (<=1kb)	13	44	38
gWAT day 1	Nudcd3	Promoter (<=1kb)	12	54	48
gWAT day 1	Nudt5	Promoter (<=1kb)	16	81	74
gWAT day 1	Otud7b	Promoter (<=1kb)	11	33	28
gWAT day 1	Pafah1b2	Promoter (<=1kb)	13	59	53
gWAT day 1	Paip2	Promoter (<=1kb)	10	30	26
gWAT day 1	Pcif1	Promoter (<=1kb)	11	35	30
gWAT day 1	Pdap1	Promoter (<=1kb)	12	41	36
gWAT day 1	Pdgfc	Promoter (<=1kb)	12	38	33
gWAT day 1	Pgap3	Promoter (<=1kb)	11	53	47
gWAT day 1	Phb2	Promoter (<=1kb)	10	35	30
gWAT day 1	Pigc	Promoter (<=1kb)	13	46	41
gWAT day 1	Pigm	Promoter (<=1kb)	13	50	45
gWAT day 1	Ppip5k2	Promoter (<=1kb)	22	102	95
gWAT day 1	Ppp4c	Promoter (<=1kb)	11	39	34
gWAT day 1	Prkacb	Promoter (<=1kb)	13	42	37
gWAT day 1	Psma6	Promoter (<=1kb)	15	55	49
gWAT day 1	Psmc2	Promoter (1-2kb)	10	31	27
gWAT day 1	Psmg1	Promoter (<=1kb)	17	84	78
gWAT day 1	Psmg3	Promoter (<=1kb)	14	48	43
gWAT day 1	Rbm34	Promoter (<=1kb)	11	37	32
gWAT day 1	Rexo4	Promoter (<=1kb)	15	85	79
gWAT day 1	Rgl2	Promoter (<=1kb)	15	52	47
gWAT day 1	Rnf20	Promoter (<=1kb)	10	33	28
gWAT day 1	Rpf1	Promoter (<=1kb)	14	48	43
gWAT day 1	Rpl37	Promoter (<=1kb)	11	49	44
gWAT day 1	Rps14	Promoter (<=1kb)	15	55	49
gWAT day 1	Rps18	Promoter (<=1kb)	12	52	46
gWAT day 1	Rps19bp1	Promoter (<=1kb)	11	36	31
gWAT day 1	Rps7	Promoter (<=1kb)	11	34	29
gWAT day 1	Rsrp1	Promoter (<=1kb)	10	38	33
gWAT day 1	Ruvbl1	Promoter (<=1kb)	10	39	34
gWAT day 1	Sec13	Promoter (<=1kb)	11	40	35
gWAT day 1	Senp1	Promoter (<=1kb)	18	70	64
gWAT day 1	Setd1b	Intron (intron 4 of 5)	11	39	34
gWAT day 1	Sf3a3	Promoter (<=1kb)	12	46	41
gWAT day 1	Sfswap	Promoter (<=1kb)	14	57	51
gWAT day 1	Sharpin	Promoter (<=1kb)	11	44	38
gWAT day 1	Slc38a2	Promoter (<=1kb)	12	40	35
gWAT day 1	Slc39a13	Promoter (<=1kb)	13	65	60
gWAT day 1	Slc4a1ap	Promoter (<=1kb)	19	93	86
gWAT day 1	Smarce1	Promoter (<=1kb)	11	34	29
gWAT day 1	Smg7	Promoter (<=1kb)	11	39	34
gWAT day 1	Snrnp200	Promoter (<=1kb)	19	101	94
gWAT day 1	Snrnp27	Promoter (<=1kb)	12	42	37
gWAT day 1	Snrpb	Promoter (<=1kb)	10	38	33
gWAT day 1	Snrpd3	Promoter (<=1kb)	12	38	33
gWAT day 1	Sox12	Promoter (1-2kb)	11	35	30
gWAT day 1	Sp3	Promoter (<=1kb)	14	51	46
gWAT day 1	Spata2	Promoter (<=1kb)	12	42	36
gWAT day 1	Srp19	Promoter (<=1kb)	19	91	84
gWAT day 1	Ssbp1	Promoter (<=1kb)	13	50	44
gWAT day 1	Ssr2	Promoter (<=1kb)	12	45	40
gWAT day 1	Stard3	Promoter (<=1kb)	10	31	27
gWAT day 1	Stpg2	Promoter (<=1kb)	15	52	47
gWAT day 1	Stx16	Promoter (<=1kb)	12	49	44
gWAT day 1	Supt16	Promoter (<=1kb)	10	37	32
gWAT day 1	Tent2	Promoter (<=1kb)	11	37	32
gWAT day 1	Tgs1	Promoter (<=1kb)	17	68	62
gWAT day 1	Thbs1	3' UTR	14	52	47
gWAT day 1	Thbs1	Exon (exon 8 of 22)	10	34	29
gWAT day 1	Thumpd3	Promoter (<=1kb)	12	53	47
gWAT day 1	Tma16	Promoter (<=1kb)	11	34	29
gWAT day 1	Tmco1	Promoter (<=1kb)	11	39	34
gWAT day 1	Tmem101	Promoter (<=1kb)	10	38	33
gWAT day 1	Tmem189	Promoter (<=1kb)	10	33	28
gWAT day 1	Tnpo3	Promoter (<=1kb)	16	78	72
gWAT day 1	Tnrc18	Distal Intergenic	12	37	32
gWAT day 1	Tnrc6a	Promoter (<=1kb)	15	53	48
gWAT day 1	Tomm22	Promoter (<=1kb)	11	44	38
gWAT day 1	Trim41	Promoter (<=1kb)	18	76	70
gWAT day 1	Trmt10c	Promoter (<=1kb)	16	60	54
gWAT day 1	Trp53rka	Promoter (<=1kb)	13	46	41
gWAT day 1	Trp53rkb	Promoter (<=1kb)	11	59	54
gWAT day 1	Tsnax	Promoter (<=1kb)	13	62	56
gWAT day 1	Tssc4	Promoter (<=1kb)	12	45	40
gWAT day 1	Tssk6	Promoter (<=1kb)	12	42	36
gWAT day 1	Ttc26	Promoter (<=1kb)	11	44	39
gWAT day 1	Ttc4	Promoter (<=1kb)	13	48	42
gWAT day 1	Tufm	Promoter (<=1kb)	11	45	39
gWAT day 1	Twnk	Promoter (<=1kb)	12	45	40
gWAT day 1	Txnl4b	Promoter (<=1kb)	14	51	46
gWAT day 1	U2af2	Promoter (<=1kb)	10	31	27
gWAT day 1	Uba2	Promoter (<=1kb)	11	48	42
gWAT day 1	Uba5	Promoter (<=1kb)	12	37	32
gWAT day 1	Ubc	Promoter (<=1kb)	13	48	43
gWAT day 1	Ube2g2	Promoter (<=1kb)	20	86	79
gWAT day 1	Ube2j2	Promoter (<=1kb)	15	61	56
gWAT day 1	Ublcp1	Promoter (<=1kb)	16	75	69
gWAT day 1	Ufc1	Promoter (<=1kb)	12	43	38
gWAT day 1	Usp30	Promoter (<=1kb)	13	46	40
gWAT day 1	Uspl1	Promoter (<=1kb)	20	79	73
gWAT day 1	Vps25	Promoter (<=1kb)	10	30	26
gWAT day 1	Vti1a	Promoter (<=1kb)	16	65	60
gWAT day 1	Wdr25	Promoter (<=1kb)	13	56	51
gWAT day 1	Ywhaz	Promoter (1-2kb)	14	47	42
gWAT day 1	Zfp276	Promoter (<=1kb)	12	45	39
gWAT day 1	Zfp36l1	Promoter (<=1kb)	10	31	27
gWAT day 1	Zfp36l1	Promoter (1-2kb)	12	38	33
gWAT day 1	Zfp623	Promoter (<=1kb)	13	46	41
gWAT day 1	Zfp646	Promoter (<=1kb)	29	157	148
gWAT day 1	Zfp740	Promoter (<=1kb)	14	47	42
gWAT day 1	Zfp768	Promoter (<=1kb)	17	65	60
gWAT day 1	Zscan25	Promoter (2-3kb)	10	32	27
gWAT day 1	#N/A	Promoter (<=1kb)	10	31	27
gWAT day 1	#N/A	Promoter (<=1kb)	11	34	29
gWAT day 1	#N/A	Promoter (<=1kb)	10	46	41
gWAT day 1	#N/A	Promoter (<=1kb)	13	59	54
gWAT day 1	#N/A	Promoter (<=1kb)	10	51	46
gWAT day 1	#N/A	Promoter (<=1kb)	10	33	29
gWAT day 1	#N/A	Promoter (<=1kb)	13	48	42
gWAT day 1	#N/A	Promoter (2-3kb)	13	42	37
gWAT day 1	#N/A	Exon (exon 1 of 2)	10	33	28
gWAT day 1	#N/A	Promoter (<=1kb)	10	38	33
gWAT day 1	#N/A	5' UTR	10	34	29
gWAT day 1	#N/A	Promoter (<=1kb)	11	33	28
gWAT day 1	#N/A	Promoter (<=1kb)	10	32	27
gWAT day 1	#N/A	Promoter (<=1kb)	10	31	27

### Sheet: 2. GO iWAT day -1
Reactome pathways	Mouse - REFLIST (22296)	Input (22)	expected	+/-	fold Enrichment	P-value	(FDR)
Chromatin modifying enzymes (R-MMU-3247509)	183	4	0.18	+	22.15	0.000031	0.0501
Chromatin organization (R-MMU-4839726)	183	4	0.18	+	22.15	0.000031	0.0251

### Sheet: 3. Panther GO iWAT day 1
Panther GO biological process complete	Mus musculus - REFLIST (22296)	Input (128)	expected	+/-	fold Enrichment	P-value	FDR
negative regulation of mRNA splicing, via spliceosome (GO:0048025)	24	5	0.14	+	36.29	6e-07	0.00023
Golgi to vacuole transport (GO:0006896)	15	3	0.09	+	34.84	0.00014	0.025
histone H2A acetylation (GO:0043968)	16	3	0.09	+	32.66	0.00017	0.028
negative regulation of RNA splicing (GO:0033119)	29	5	0.17	+	30.03	1.4e-06	0.00042
negative regulation of mRNA processing (GO:0050686)	32	5	0.18	+	27.22	2.1e-06	0.00061
definitive hemopoiesis (GO:0060216)	21	3	0.12	+	24.88	0.00034	0.046
histone H4 acetylation (GO:0043967)	50	4	0.29	+	13.94	0.00026	0.038
negative regulation of mRNA metabolic process (GO:1903312)	80	6	0.46	+	13.06	1e-05	0.0026
chromatin remodeling (GO:0006338)	127	8	0.73	+	10.97	1.1e-06	0.00036
regulation of telomere maintenance (GO:0032204)	81	5	0.47	+	10.75	0.00014	0.024
cellular response to steroid hormone stimulus (GO:0071383)	87	5	0.5	+	10.01	0.00019	0.03
regulation of mRNA splicing, via spliceosome (GO:0048024)	105	6	0.6	+	9.95	4.3e-05	0.0088
histone acetylation (GO:0016573)	92	5	0.53	+	9.47	0.00024	0.036
internal peptidyl-lysine acetylation (GO:0018393)	97	5	0.56	+	8.98	0.0003	0.043
internal protein amino acid acetylation (GO:0006475)	100	5	0.57	+	8.71	0.00034	0.047
peptidyl-lysine acetylation (GO:0018394)	100	5	0.57	+	8.71	0.00034	0.046
cytosolic transport (GO:0016482)	124	6	0.71	+	8.43	0.0001	0.019
peptidyl-lysine modification (GO:0018205)	235	11	1.35	+	8.15	1.7e-07	0.00011
regulation of RNA splicing (GO:0043484)	139	6	0.8	+	7.52	0.00019	0.03
regulation of mRNA processing (GO:0050684)	143	6	0.82	+	7.31	0.00022	0.034
regulation of gene expression, epigenetic (GO:0040029)	174	7	1	+	7.01	8.3e-05	0.016
regulation of chromatin organization (GO:1902275)	192	7	1.1	+	6.35	0.00015	0.026
endosomal transport (GO:0016197)	195	7	1.12	+	6.25	0.00016	0.028
RNA splicing (GO:0008380)	310	10	1.78	+	5.62	1.6e-05	0.0037
regulation of mRNA metabolic process (GO:1903311)	249	8	1.43	+	5.6	0.00012	0.021
nucleobase-containing compound catabolic process (GO:0034655)	223	7	1.28	+	5.47	0.00036	0.048
regulation of DNA metabolic process (GO:0051052)	354	11	2.03	+	5.41	8.1e-06	0.0021
mRNA metabolic process (GO:0016071)	509	15	2.92	+	5.13	3.3e-07	0.00015
regulation of chromosome organization (GO:0033044)	347	10	1.99	+	5.02	4e-05	0.0083
regulation of cell cycle phase transition (GO:1901987)	286	8	1.64	+	4.87	0.00029	0.042
DNA repair (GO:0006281)	417	11	2.39	+	4.59	3.6e-05	0.0076
DNA metabolic process (GO:0006259)	607	16	3.48	+	4.59	5.5e-07	0.00021
transcription, DNA-templated (GO:0006351)	350	9	2.01	+	4.48	0.00022	0.035
nucleic acid-templated transcription (GO:0097659)	351	9	2.02	+	4.47	0.00023	0.035
mRNA processing (GO:0006397)	395	10	2.27	+	4.41	0.00011	0.021
RNA biosynthetic process (GO:0032774)	356	9	2.04	+	4.4	0.00025	0.038
RNA metabolic process (GO:0016070)	1211	29	6.95	+	4.17	5.9e-11	7.1e-08
RNA processing (GO:0006396)	734	17	4.21	+	4.03	1.3e-06	0.00042
chromatin organization (GO:0006325)	614	14	3.52	+	3.97	1.5e-05	0.0035
nucleic acid metabolic process (GO:0090304)	1725	39	9.9	+	3.94	6.4e-14	3.4e-10
chromosome organization (GO:0051276)	905	19	5.2	+	3.66	1.3e-06	0.00041
protein localization to organelle (GO:0033365)	595	12	3.42	+	3.51	0.00019	0.03
nucleobase-containing compound metabolic process (GO:0006139)	2141	43	12.29	+	3.5	1.2e-13	4.7e-10
nucleobase-containing compound biosynthetic process (GO:0034654)	649	13	3.73	+	3.49	0.00011	0.02
intracellular protein transport (GO:0006886)	764	15	4.39	+	3.42	3.9e-05	0.0083
gene expression (GO:0010467)	1585	30	9.1	+	3.3	6.2e-09	6e-06
heterocycle metabolic process (GO:0046483)	2278	43	13.08	+	3.29	9.6e-13	1.9e-09
positive regulation of nucleobase-containing compound metabolic process (GO:0045935)	1770	33	10.16	+	3.25	1.3e-09	1.3e-06
cellular aromatic compound metabolic process (GO:0006725)	2344	43	13.46	+	3.2	2.5e-12	4.3e-09
heterocycle biosynthetic process (GO:0018130)	713	13	4.09	+	3.18	0.00027	0.039
aromatic compound biosynthetic process (GO:0019438)	729	13	4.19	+	3.11	0.00033	0.046
cellular nitrogen compound metabolic process (GO:0034641)	2720	48	15.62	+	3.07	3e-13	6.6e-10
positive regulation of transcription by RNA polymerase II (GO:0045944)	1203	21	6.91	+	3.04	5.8e-06	0.0016
negative regulation of nucleobase-containing compound metabolic process (GO:0045934)	1323	23	7.6	+	3.03	2.1e-06	0.00062
positive regulation of RNA metabolic process (GO:0051254)	1612	28	9.25	+	3.03	1.3e-07	8.5e-05
positive regulation of transcription, DNA-templated (GO:0045893)	1512	26	8.68	+	3	4.9e-07	0.00021
positive regulation of nucleic acid-templated transcription (GO:1903508)	1515	26	8.7	+	2.99	5.1e-07	0.00021
positive regulation of RNA biosynthetic process (GO:1902680)	1516	26	8.7	+	2.99	5.1e-07	0.00021
organic cyclic compound metabolic process (GO:1901360)	2545	43	14.61	+	2.94	3.6e-11	4.7e-08
negative regulation of gene expression (GO:0010629)	1570	26	9.01	+	2.88	9.8e-07	0.00034
positive regulation of macromolecule biosynthetic process (GO:0010557)	1768	29	10.15	+	2.86	2.5e-07	0.00012
negative regulation of cellular protein metabolic process (GO:0032269)	978	16	5.61	+	2.85	0.00018	0.029
cellular nitrogen compound biosynthetic process (GO:0044271)	1108	18	6.36	+	2.83	7.3e-05	0.014
negative regulation of nitrogen compound metabolic process (GO:0051172)	2181	34	12.52	+	2.72	5.7e-08	4.2e-05
positive regulation of cellular biosynthetic process (GO:0031328)	1862	29	10.69	+	2.71	7.1e-07	0.00026
negative regulation of RNA metabolic process (GO:0051253)	1224	19	7.03	+	2.7	8.1e-05	0.016
negative regulation of macromolecule biosynthetic process (GO:0010558)	1360	21	7.81	+	2.69	3.5e-05	0.0077
negative regulation of macromolecule metabolic process (GO:0010605)	2404	37	13.8	+	2.68	1.7e-08	1.5e-05
negative regulation of protein metabolic process (GO:0051248)	1044	16	5.99	+	2.67	0.00036	0.048
positive regulation of biosynthetic process (GO:0009891)	1903	29	10.93	+	2.65	1.1e-06	0.00036
negative regulation of biosynthetic process (GO:0009890)	1446	22	8.3	+	2.65	2.8e-05	0.0063
intracellular transport (GO:0046907)	1189	18	6.83	+	2.64	0.00017	0.029
negative regulation of cellular macromolecule biosynthetic process (GO:2000113)	1325	20	7.61	+	2.63	7.6e-05	0.015
negative regulation of cellular metabolic process (GO:0031324)	2386	36	13.7	+	2.63	4.6e-08	3.8e-05
negative regulation of metabolic process (GO:0009892)	2663	40	15.29	+	2.62	6.9e-09	6.3e-06
regulation of transcription by RNA polymerase II (GO:0006357)	1942	29	11.15	+	2.6	1.6e-06	0.00049
negative regulation of cellular biosynthetic process (GO:0031327)	1409	21	8.09	+	2.6	5.9e-05	0.012
cellular macromolecule metabolic process (GO:0044260)	3963	59	22.75	+	2.59	2e-13	5.2e-10
protein transport (GO:0015031)	1214	18	6.97	+	2.58	0.00022	0.035
peptide transport (GO:0015833)	1241	18	7.12	+	2.53	0.00029	0.042
positive regulation of gene expression (GO:0010628)	1931	28	11.09	+	2.53	4.5e-06	0.0013
amide transport (GO:0042886)	1260	18	7.23	+	2.49	0.00035	0.047
macromolecule metabolic process (GO:0043170)	5049	72	28.99	+	2.48	3e-16	4.7e-12
cellular protein metabolic process (GO:0044267)	2859	40	16.41	+	2.44	6.9e-08	4.9e-05
cellular protein localization (GO:0034613)	1362	19	7.82	+	2.43	0.00032	0.045
cellular macromolecule localization (GO:0070727)	1369	19	7.86	+	2.42	0.00034	0.047
positive regulation of nitrogen compound metabolic process (GO:0051173)	2986	40	17.14	+	2.33	1.7e-07	0.00011
regulation of nucleobase-containing compound metabolic process (GO:0019219)	3220	43	18.49	+	2.33	5e-08	3.9e-05
positive regulation of macromolecule metabolic process (GO:0010604)	3147	41	18.07	+	2.27	2.9e-07	0.00014
regulation of cellular macromolecule biosynthetic process (GO:2000112)	3159	41	18.14	+	2.26	3.1e-07	0.00014
regulation of macromolecule biosynthetic process (GO:0010556)	3246	42	18.64	+	2.25	2.1e-07	0.00011
cellular protein modification process (GO:0006464)	2268	29	13.02	+	2.23	4.6e-05	0.0094
protein modification process (GO:0036211)	2268	29	13.02	+	2.23	4.6e-05	0.0093
nitrogen compound metabolic process (GO:0006807)	5669	72	32.55	+	2.21	1.9e-13	6e-10
macromolecule modification (GO:0043412)	2441	31	14.01	+	2.21	2.3e-05	0.0052
regulation of biosynthetic process (GO:0009889)	3453	43	19.82	+	2.17	4.6e-07	0.0002
regulation of gene expression (GO:0010468)	3616	45	20.76	+	2.17	2e-07	0.00011
regulation of transcription, DNA-templated (GO:0006355)	2737	34	15.71	+	2.16	1.1e-05	0.0027
regulation of cellular biosynthetic process (GO:0031326)	3383	42	19.42	+	2.16	7.2e-07	0.00026
positive regulation of cellular metabolic process (GO:0031325)	3144	39	18.05	+	2.16	2.4e-06	0.0007
regulation of nucleic acid-templated transcription (GO:1903506)	2744	34	15.75	+	2.16	1.1e-05	0.0028
regulation of RNA biosynthetic process (GO:2001141)	2752	34	15.8	+	2.15	1.8e-05	0.0043
regulation of RNA metabolic process (GO:0051252)	2995	37	17.19	+	2.15	5.7e-06	0.0016
positive regulation of metabolic process (GO:0009893)	3419	42	19.63	+	2.14	8.7e-07	0.0003
cellular metabolic process (GO:0044237)	6280	77	36.05	+	2.14	6.1e-14	4.8e-10
protein metabolic process (GO:0019538)	3450	40	19.81	+	2.02	7.4e-06	0.002
primary metabolic process (GO:0044238)	6235	72	35.79	+	2.01	3.1e-11	4.4e-08
regulation of nitrogen compound metabolic process (GO:0051171)	4952	55	28.43	+	1.93	1.8e-07	0.0001
regulation of macromolecule metabolic process (GO:0060255)	5232	58	30.04	+	1.93	8.5e-08	5.8e-05
organic substance metabolic process (GO:0071704)	6644	73	38.14	+	1.91	1.9e-10	2.2e-07
regulation of primary metabolic process (GO:0080090)	5098	56	29.27	+	1.91	2.2e-07	0.00011
metabolic process (GO:0008152)	7166	78	41.14	+	1.9	3e-11	4.7e-08
regulation of cellular metabolic process (GO:0031323)	5288	56	30.36	+	1.84	6.6e-07	0.00025
regulation of metabolic process (GO:0019222)	5688	60	32.65	+	1.84	2.2e-07	0.00012
positive regulation of cellular process (GO:0048522)	5244	52	30.11	+	1.73	2.2e-05	0.0052
organonitrogen compound metabolic process (GO:1901564)	4264	42	24.48	+	1.72	0.00026	0.039
positive regulation of biological process (GO:0048518)	5947	56	34.14	+	1.64	3.4e-05	0.0074
cellular process (GO:0009987)	13888	103	79.73	+	1.29	1.4e-05	0.0033
system process (GO:0003008)	2526	3	14.5	-	0.21	0.00036	0.047
sensory perception (GO:0007600)	1606	0	9.22	-	< 0,01	0.00018	0.029

### Sheet: 4. Panther GO gWAT day 1
Panther GO biological process complete	mouse- REFLIST (22296)	Input (223)	Exp.	+/-	Fold Enrichment	P-value	FDR
mitochondrial gene expression (GO:0140053)	74	7	0.7	+	9.5	1.6e-05	0.0048
chromatin assembly or disassembly (GO:0006333)	112	8	1.1	+	7.1	2.7e-05	0.007
nucleosome organization (GO:0034728)	112	8	1.1	+	7.1	2.7e-05	0.0069
chromatin remodeling (GO:0006338)	127	8	1.3	+	6.3	6.2e-05	0.013
protein-DNA complex subunit organization (GO:0071824)	169	9	1.7	+	5.3	7.4e-05	0.015
macromolecule methylation (GO:0043414)	214	11	2.1	+	5.1	1.6e-05	0.0048
DNA conformation change (GO:0071103)	178	9	1.8	+	5.1	0.00011	0.021
transcription by RNA polymerase II (GO:0006366)	201	10	2	+	5	5.1e-05	0.012
mRNA splicing, via spliceosome (GO:0000398)	187	9	1.9	+	4.8	0.00015	0.029
RNA splicing, (GO:0000377)	187	9	1.9	+	4.8	0.00015	0.028
RNA splicing, via transesterification reactions (GO:0000375)	187	9	1.9	+	4.8	0.00015	0.028
mRNA metabolic process (GO:0016071)	509	24	5.1	+	4.7	7.4e-10	6.8e-07
peptidyl-lysine modification (GO:0018205)	235	11	2.4	+	4.7	3.7e-05	0.0091
mRNA processing (GO:0006397)	395	18	4	+	4.6	1.8e-07	0.00012
RNA splicing (GO:0008380)	310	14	3.1	+	4.5	4.7e-06	0.0017
RNA processing (GO:0006396)	734	32	7.3	+	4.4	6e-12	6.3e-09
RNA metabolic process (GO:0016070)	1211	52	12.1	+	4.3	7.2e-19	5.7e-15
transcription, DNA-templated (GO:0006351)	350	15	3.5	+	4.3	4e-06	0.0015
nucleic acid-templated transcription (GO:0097659)	351	15	3.5	+	4.3	4.1e-06	0.0015
RNA biosynthetic process (GO:0032774)	356	15	3.6	+	4.2	4.8e-06	0.0017
methylation (GO:0032259)	272	11	2.7	+	4	0.00013	0.025
ncRNA processing (GO:0034470)	332	13	3.3	+	3.9	4.3e-05	0.01
establishment of protein localization to organelle (GO:0072594)	287	11	2.9	+	3.8	0.0002	0.036
ribonucleoprotein complex biogenesis (GO:0022613)	404	14	4	+	3.5	7.9e-05	0.016
nucleic acid metabolic process (GO:0090304)	1725	59	17.3	+	3.4	6.1e-17	3.2e-13
chromatin organization (GO:0006325)	614	21	6.1	+	3.4	1.5e-06	0.00081
gene expression (GO:0010467)	1585	54	15.9	+	3.4	2.1e-15	6.6e-12
protein localization to organelle (GO:0033365)	595	20	6	+	3.4	3.6e-06	0.0014
chromosome organization (GO:0051276)	905	29	9.1	+	3.2	5.3e-08	4.4e-05
ncRNA metabolic process (GO:0034660)	407	13	4.1	+	3.2	0.0003	0.05
protein modification by small protein conjugation or removal (GO:0070647)	584	18	5.8	+	3.1	3.4e-05	0.0087
nucleobase-containing compound metabolic process (GO:0006139)	2141	62	21.4	+	2.9	1.6e-14	2.7e-11
cellular macromolecule catabolic process (GO:0044265)	727	21	7.3	+	2.9	1.9e-05	0.0052
nucleobase-containing compound biosynthetic process (GO:0034654)	649	18	6.5	+	2.8	0.00012	0.024
cellular macromolecule biosynthetic process (GO:0034645)	1197	33	12	+	2.8	1.8e-07	0.00011
heterocycle metabolic process (GO:0046483)	2278	62	22.8	+	2.7	2.4e-13	3.1e-10
macromolecule biosynthetic process (GO:0009059)	1229	33	12.3	+	2.7	3.2e-07	0.0002
cellular aromatic compound metabolic process (GO:0006725)	2344	62	23.4	+	2.6	8.1e-13	9.1e-10
cellular nitrogen compound biosynthetic process (GO:0044271)	1108	29	11.1	+	2.6	3e-06	0.0012
cellular nitrogen compound metabolic process (GO:0034641)	2720	70	27.2	+	2.6	5.5e-14	7.8e-11
macromolecule catabolic process (GO:0009057)	820	21	8.2	+	2.6	0.0001	0.02
organic cyclic compound metabolic process (GO:1901360)	2545	63	25.5	+	2.5	9.6e-12	9.4e-09
cellular macromolecule metabolic process (GO:0044260)	3963	89	39.6	+	2.3	1.2e-14	2.4e-11
macromolecule metabolic process (GO:0043170)	5049	112	50.5	+	2.2	4.3e-19	6.8e-15
cellular protein metabolic process (GO:0044267)	2859	63	28.6	+	2.2	1.2e-09	1e-06
macromolecule modification (GO:0043412)	2441	52	24.4	+	2.1	1.5e-07	0.0001
negative regulation of nucleobase-containing compound metabolic process (GO:0045934)	1323	28	13.2	+	2.1	0.00029	0.048
negative regulation of gene expression (GO:0010629)	1570	33	15.7	+	2.1	6.1e-05	0.013
cellular protein modification process (GO:0006464)	2268	47	22.7	+	2.1	1.9e-06	0.00092
protein modification process (GO:0036211)	2268	47	22.7	+	2.1	1.9e-06	0.00089
positive regulation of gene expression (GO:0010628)	1931	39	19.3	+	2	3.6e-05	0.0091
regulation of transcription by RNA polymerase II (GO:0006357)	1942	39	19.4	+	2	3.8e-05	0.0093
positive regulation of RNA metabolic process (GO:0051254)	1612	32	16.1	+	2	0.00023	0.04
positive regulation of nucleobase-containing compound metabolic process (GO:0045935)	1770	35	17.7	+	2	0.00015	0.029
negative regulation of nitrogen compound metabolic process (GO:0051172)	2181	43	21.8	+	2	2.1e-05	0.0057
negative regulation of cellular metabolic process (GO:0031324)	2386	47	23.9	+	2	6.4e-06	0.0022
nitrogen compound metabolic process (GO:0006807)	5669	111	56.7	+	2	9.2e-15	2.1e-11
cellular metabolic process (GO:0044237)	6280	121	62.8	+	1.9	7e-16	2.7e-12
positive regulation of macromolecule biosynthetic process (GO:0010557)	1768	34	17.7	+	1.9	0.00026	0.044
negative regulation of metabolic process (GO:0009892)	2663	51	26.6	+	1.9	6.1e-06	0.0021
negative regulation of macromolecule metabolic process (GO:0010605)	2404	46	24	+	1.9	1.9e-05	0.0052
primary metabolic process (GO:0044238)	6235	118	62.4	+	1.9	8.4e-15	2.2e-11
protein metabolic process (GO:0019538)	3450	65	34.5	+	1.9	3.5e-07	0.0002
regulation of gene expression (GO:0010468)	3616	68	36.2	+	1.9	1.4e-07	0.0001
regulation of cellular macromolecule biosynthetic process (GO:2000112)	3159	59	31.6	+	1.9	1.7e-06	0.00087
regulation of macromolecule biosynthetic process (GO:0010556)	3246	60	32.5	+	1.9	2.2e-06	0.00096
organic substance biosynthetic process (GO:1901576)	2070	38	20.7	+	1.8	0.00029	0.048
regulation of nucleobase-containing compound metabolic process (GO:0019219)	3220	59	32.2	+	1.8	3.4e-06	0.0014
regulation of RNA metabolic process (GO:0051252)	2995	54	30	+	1.8	1.8e-05	0.0051
organic substance metabolic process (GO:0071704)	6644	119	66.5	+	1.8	3.4e-13	4.1e-10
regulation of transcription, DNA-templated (GO:0006355)	2737	49	27.4	+	1.8	5.5e-05	0.012
regulation of nucleic acid-templated transcription (GO:1903506)	2744	49	27.4	+	1.8	5.7e-05	0.013
regulation of RNA biosynthetic process (GO:2001141)	2752	49	27.5	+	1.8	5.9e-05	0.013
metabolic process (GO:0008152)	7166	127	71.7	+	1.8	3.7e-14	5.8e-11
organelle organization (GO:0006996)	2957	52	29.6	+	1.8	4.3e-05	0.011
regulation of cellular biosynthetic process (GO:0031326)	3383	59	33.8	+	1.7	1.4e-05	0.0045
regulation of biosynthetic process (GO:0009889)	3453	60	34.5	+	1.7	1.6e-05	0.0049
positive regulation of macromolecule metabolic process (GO:0010604)	3147	54	31.5	+	1.7	6.5e-05	0.014
positive regulation of nitrogen compound metabolic process (GO:0051173)	2986	51	29.9	+	1.7	0.00015	0.029
positive regulation of metabolic process (GO:0009893)	3419	57	34.2	+	1.7	8e-05	0.016
regulation of nitrogen compound metabolic process (GO:0051171)	4952	81	49.5	+	1.6	2.2e-06	0.00097
regulation of macromolecule metabolic process (GO:0060255)	5232	85	52.3	+	1.6	1.1e-06	0.00059
regulation of primary metabolic process (GO:0080090)	5098	82	51	+	1.6	3e-06	0.0013
regulation of cellular metabolic process (GO:0031323)	5288	85	52.9	+	1.6	1.8e-06	0.00087
regulation of metabolic process (GO:0019222)	5688	91	56.9	+	1.6	6.6e-07	0.00037
organonitrogen compound metabolic process (GO:1901564)	4264	66	42.7	+	1.6	0.00022	0.038
cellular component organization or biogenesis (GO:0071840)	5262	80	52.6	+	1.5	4.8e-05	0.011
cellular process (GO:0009987)	13888	176	138.9	+	1.3	1.4e-07	0.0001
cell communication (GO:0007154)	5167	29	51.7	-	0.6	0.00022	0.038
signaling (GO:0023052)	5039	28	50.4	-	0.6	0.00019	0.035
nervous system process (GO:0050877)	2040	6	20.4	-	0.3	0.00024	0.04
system process (GO:0003008)	2526	7	25.3	-	0.3	1.6e-05	0.0049
G protein-coupled receptor signaling pathway (GO:0007186)	1842	3	18.4	-	0.2	1.3e-05	0.0041
sensory perception of smell (GO:0007608)	1121	0	11.2	-	< 0,01	1.7e-05	0.005
sensory perception of chemical stimulus (GO:0007606)	1219	0	12.2	-	< 0,01	7.9e-06	0.0026
sensory perception (GO:0007600)	1606	0	16.1	-	< 0,01	1.2e-07	9.3e-05
